# No evidence for an S cone contribution to the human circadian response to light

**DOI:** 10.1101/763359

**Authors:** Manuel Spitschan, Rafael Lazar, Ebru Yetik, Christian Cajochen

**Affiliations:** Department of Experimental Psychology, University of Oxford, United Kingdom; Centre for Chronobiology, Psychiatric Hospital of the University of Basel (UPK), Switzerland; Transfaculty Research Platform Molecular and Cognitive Neurosciences, University of Basel, Switzerland

## Abstract

Exposure to even moderately bright, short-wavelength light in the evening can strongly suppress the production of melatonin and can delay our circadian rhythm. These effects are mediated by the retinohypothalamic pathway, connecting a subset of retinal ganglion cells to the circadian pacemaker in the suprachiasmatic nucleus (SCN) in the brain. These retinal ganglion cells directly express the photosensitive protein melanopsin, rendering them intrinsically photosensitive (ipRGCs). But ipRGCs also receive input from the classical photoreceptors — the cones and rods. Here, we examined whether the short-wavelength-sensitive (S) cones contribute to circadian photoreception by using lights which differed exclusively in the amount of S cone excitation by almost two orders of magnitude (ratio 1:83), but not in the excitation of long-wavelength-sensitive (L) and medium-wavelength-sensitive (M) cones, rods, and melanopsin. We find no evidence for a role of S cones in the acute alerting and melatonin supressing response to evening light exposure, pointing to an exclusive role of melanopsin in driving circadian responses.

---

To probe the role of S cones in circadian responses to light, we generated a pair of stimuli providing either minimal S cone stimulation, S–, or maximal S cone stimulation, S+ (Fig. 1a). The stimuli were designed to produce no differential stimulation of the L and M cones, the rods, and melanopsin (Fig. 1a, inset). We employed a spectrally tuneable light source consisting of ten different LED lights, which were individually adjustable in intensity, thereby producing complex mixtures of light which differed in the amount of S cone stimulation by a factor of ∼85, or equivalently, ∼1.92 units. The S cones play an important role in colour vision, encoding the blue-yellow dimension of colour vision. As a consequence, our S-cone isolating stimuli looked very different in colour (but not luminance, or ‘brightness’), with S– corresponding to an orangish, and S+ corresponding to a pinkish colour.

**Figure 1.**

***a*** Spectral power distribution for the S-cone-isolating stimuli in peripheral presentation (annulus, inner ⍰ =11°, outer ⍰ = 58°), with minimal stimulation of L and M cones, rods, and melanopsin (S– = minimum S cone stimulation; S+ = maximum S cone stimulation, while retaining L and M cone, rod and melanopsin excitation). The difference in S cone stimulation can be specified as contrast (8268%), factor (83.68×), or log unit difference (+1.92 Δlog). Numbers are calculated from the actual spectrum measured in from the observer’s point of view. ***b*** Melatonin concentrations, with characteristic increase in melatonin in the evening. No differential effect is observed in the S– and S+ conditions. ***c*** Subjective sleepiness as measured using the Karolinska Sleepiness Scale (KSS), with characteristic increase in melatonin in the evening. No differential effect is observed in the S– and S+ conditions. ***d*** Vigilant attention, as measured using simple RT to an auditory beep. Data points with error bars are mean±1SEM. All statistical tests are described in the materials section.

With these stimuli in hand, we probed the human circadian timing system using melatonin suppression. Melatonin, which rises in concentration approximately two hours prior to habitual bedtime, can be strongly suppressed by short-wavelength light [1, 2]. In an in-laboratory within-subjected design under controlled lighting conditions, we found no difference in melatonin production when participants (n=10) were exposed to our two stimuli differing in S cone activation (Fig. 1b) from 150 to 30 minutes prior to their habitual bedtime. While a change in light stimulus by almost two orders of magnitude (1:100) is known to move the circadian response to light from no response to saturation [3], a change of that order of magnitude in only the S cones produced no difference in the production of evening melatonin. We also interrogated our stimuli affected subjective sleepiness (measured using the Karolinska Sleepiness Scale) and vigilant attention (measured using median reaction time to beeps, averaged over 50 trials). Neither sleepiness nor vigilant attention were modulated by S cones alone.

Our results further strengthen the notion that the most important modulator of circadian photoreception is melanopsin, and melanopsin only. In addition to our results ruling out the S cones as a driver of melatonin suppression, this emerging picture is supported by studies with people with red-green colour vision deficiencies affecting the L or M cones [4] and blind people with no cone-rod function at all [5, 6].

In the primate retina, some ipRGCs receive positive, excitatory input from the L and M cones and negative, inhibitory synaptic input from the S cones [7]. Previous research also exploiting the method of silent substitution found paradoxical responses of the pupil to flickering S- cone-isolating stimuli [8]. Our findings suggest that the circuit responsible for pupil control may recruit different ipRGCs than those involved in circadian photoreception [9, 10], or adapts to differences in cone input, or may have different temporal integration properties downstream.

Recent developments of lighting engineering and design have enabled the control of spectrum and intensity in the built environment. The lack of an S-cone mediated contribution to human circadian response to light is a key piece in the puzzle to optimising lighting for human health and well-being. In these considerations, the activation of melanopsin should be the only parameter when it comes to effects on the circadian system.
