## Supplementary Table S1 for "No evidence for an S cone contribution to the human circadian response to light"

	S�	S+	DL
Wavelength [nm]	Ee [W/(sqm*nm)]	Ee [W/(sqm*nm)]	Ee [W/(sqm*nm)]
380	0.00E+00	9.73E-05	0.00E+00
381	3.54E-06	5.78E-05	0.00E+00
382	6.94E-06	3.71E-05	1.27E-06
383	1.07E-05	5.54E-05	6.37E-06
384	7.62E-06	4.89E-05	5.31E-06
385	6.31E-07	2.75E-05	4.40E-07
386	0.00E+00	4.26E-05	1.83E-06
387	0.00E+00	4.82E-05	2.49E-06
388	0.00E+00	2.92E-05	6.90E-07
389	0.00E+00	1.48E-05	0.00E+00
390	0.00E+00	1.67E-06	0.00E+00
391	0.00E+00	1.76E-06	0.00E+00
392	0.00E+00	2.88E-06	0.00E+00
393	0.00E+00	8.32E-07	0.00E+00
394	0.00E+00	6.89E-06	0.00E+00
395	0.00E+00	1.81E-05	0.00E+00
396	0.00E+00	3.06E-05	0.00E+00
397	0.00E+00	3.87E-05	0.00E+00
398	0.00E+00	2.69E-05	0.00E+00
399	0.00E+00	3.28E-05	0.00E+00
400	0.00E+00	5.56E-05	0.00E+00
401	8.64E-07	7.14E-05	0.00E+00
402	1.52E-06	8.45E-05	0.00E+00
403	4.95E-07	9.82E-05	0.00E+00
404	0.00E+00	1.25E-04	0.00E+00
405	0.00E+00	1.67E-04	0.00E+00
406	0.00E+00	2.30E-04	0.00E+00
407	0.00E+00	3.04E-04	0.00E+00
408	0.00E+00	4.20E-04	0.00E+00
409	0.00E+00	5.57E-04	0.00E+00
410	0.00E+00	7.15E-04	0.00E+00
411	0.00E+00	9.28E-04	0.00E+00
412	0.00E+00	1.16E-03	0.00E+00
413	0.00E+00	1.51E-03	0.00E+00
414	3.29E-07	1.90E-03	0.00E+00
415	1.12E-06	2.35E-03	0.00E+00
416	7.41E-07	2.92E-03	0.00E+00
417	0.00E+00	3.56E-03	0.00E+00
418	0.00E+00	4.36E-03	0.00E+00
419	3.11E-07	5.21E-03	2.71E-08
420	1.09E-06	6.14E-03	9.53E-08
421	7.43E-07	7.13E-03	5.05E-07
422	0.00E+00	8.14E-03	1.01E-06
423	0.00E+00	9.15E-03	8.75E-07
424	0.00E+00	1.01E-02	1.02E-06
425	0.00E+00	1.08E-02	1.63E-06
426	5.44E-07	1.11E-02	1.68E-06
427	1.29E-06	1.12E-02	1.50E-06
428	5.01E-07	1.09E-02	2.42E-06
429	0.00E+00	1.04E-02	3.28E-06
430	0.00E+00	9.54E-03	4.02E-06
431	0.00E+00	8.58E-03	4.19E-06
432	0.00E+00	7.57E-03	4.08E-06
433	0.00E+00	6.67E-03	5.91E-06
434	0.00E+00	5.80E-03	7.59E-06
435	0.00E+00	4.98E-03	8.99E-06
436	0.00E+00	4.34E-03	9.79E-06
437	0.00E+00	3.78E-03	1.03E-05
438	0.00E+00	3.35E-03	1.02E-05
439	0.00E+00	2.97E-03	1.07E-05
440	0.00E+00	2.63E-03	1.22E-05
441	0.00E+00	2.35E-03	1.45E-05
442	0.00E+00	2.11E-03	1.72E-05
443	0.00E+00	1.87E-03	1.87E-05
444	0.00E+00	1.64E-03	2.02E-05
445	0.00E+00	1.41E-03	2.22E-05
446	7.58E-07	1.22E-03	2.38E-05
447	1.95E-06	1.04E-03	2.50E-05
448	8.60E-07	9.21E-04	2.56E-05
449	0.00E+00	8.04E-04	2.57E-05
450	0.00E+00	6.90E-04	2.46E-05
451	0.00E+00	6.12E-04	2.31E-05
452	0.00E+00	5.57E-04	2.14E-05
453	0.00E+00	4.89E-04	1.91E-05
454	0.00E+00	4.32E-04	1.70E-05
455	0.00E+00	4.03E-04	1.52E-05
456	0.00E+00	3.67E-04	1.38E-05
457	0.00E+00	3.26E-04	1.27E-05
458	0.00E+00	2.92E-04	1.13E-05
459	2.38E-07	2.60E-04	1.03E-05
460	1.20E-06	2.35E-04	1.02E-05
461	1.04E-06	2.12E-04	9.95E-06
462	9.04E-08	1.91E-04	9.61E-06
463	0.00E+00	1.67E-04	9.22E-06
464	1.05E-07	1.49E-04	8.94E-06
465	5.48E-07	1.44E-04	9.02E-06
466	7.31E-07	1.34E-04	8.55E-06
467	7.21E-07	1.18E-04	7.68E-06
468	3.36E-07	1.04E-04	7.90E-06
469	4.82E-07	9.39E-05	8.03E-06
470	2.71E-06	9.64E-05	7.40E-06
471	1.06E-05	9.33E-05	6.94E-06
472	2.35E-05	8.52E-05	6.64E-06
473	2.02E-05	7.69E-05	6.72E-06
474	1.38E-05	7.00E-05	6.74E-06
475	4.46E-06	6.97E-05	6.35E-06
476	4.90E-06	6.50E-05	6.37E-06
477	1.43E-05	5.63E-05	6.77E-06
478	1.33E-05	5.30E-05	6.38E-06
479	1.29E-05	5.18E-05	5.87E-06
480	2.08E-05	5.61E-05	5.34E-06
481	2.14E-05	5.59E-05	4.96E-06
482	1.56E-05	5.18E-05	4.72E-06
483	3.34E-05	4.35E-05	4.46E-06
484	4.85E-05	3.72E-05	4.31E-06
485	4.23E-05	3.98E-05	4.52E-06
486	4.39E-05	3.71E-05	4.40E-06
487	5.17E-05	3.03E-05	4.03E-06
488	6.45E-05	3.08E-05	3.74E-06
489	7.42E-05	3.17E-05	3.42E-06
490	7.17E-05	3.04E-05	2.84E-06
491	8.10E-05	2.96E-05	2.61E-06
492	1.00E-04	2.93E-05	2.68E-06
493	1.10E-04	2.69E-05	2.83E-06
494	1.22E-04	2.53E-05	2.90E-06
495	1.46E-04	2.84E-05	2.50E-06
496	1.65E-04	2.98E-05	2.45E-06
497	1.81E-04	2.97E-05	2.72E-06
498	2.28E-04	3.72E-05	2.68E-06
499	2.74E-04	4.34E-05	2.62E-06
500	2.91E-04	3.78E-05	2.74E-06
501	3.23E-04	3.31E-05	2.92E-06
502	3.69E-04	2.91E-05	3.14E-06
503	4.27E-04	2.51E-05	3.14E-06
504	4.90E-04	2.41E-05	3.10E-06
505	5.69E-04	3.54E-05	3.03E-06
506	6.40E-04	3.98E-05	3.28E-06
507	7.05E-04	3.83E-05	3.79E-06
508	7.97E-04	3.79E-05	4.13E-06
509	8.95E-04	3.70E-05	4.53E-06
510	9.95E-04	3.38E-05	5.21E-06
511	1.10E-03	3.27E-05	5.45E-06
512	1.22E-03	3.33E-05	5.33E-06
513	1.36E-03	3.09E-05	5.82E-06
514	1.51E-03	2.91E-05	6.36E-06
515	1.64E-03	3.10E-05	6.76E-06
516	1.77E-03	3.72E-05	7.44E-06
517	1.90E-03	4.71E-05	8.37E-06
518	2.08E-03	4.88E-05	9.18E-06
519	2.26E-03	5.20E-05	1.01E-05
520	2.37E-03	6.34E-05	1.12E-05
521	2.47E-03	7.02E-05	1.20E-05
522	2.55E-03	7.35E-05	1.26E-05
523	2.67E-03	7.25E-05	1.34E-05
524	2.76E-03	7.33E-05	1.43E-05
525	2.79E-03	8.15E-05	1.51E-05
526	2.83E-03	8.96E-05	1.60E-05
527	2.87E-03	9.75E-05	1.67E-05
528	2.86E-03	1.05E-04	1.75E-05
529	2.83E-03	1.12E-04	1.81E-05
530	2.78E-03	1.22E-04	1.78E-05
531	2.71E-03	1.32E-04	1.81E-05
532	2.65E-03	1.44E-04	1.87E-05
533	2.56E-03	1.57E-04	1.87E-05
534	2.46E-03	1.69E-04	1.87E-05
535	2.33E-03	1.81E-04	1.87E-05
536	2.22E-03	2.01E-04	1.87E-05
537	2.13E-03	2.26E-04	1.87E-05
538	2.00E-03	2.51E-04	1.84E-05
539	1.87E-03	2.75E-04	1.83E-05
540	1.76E-03	2.95E-04	1.85E-05
541	1.67E-03	3.24E-04	1.86E-05
542	1.59E-03	3.56E-04	1.85E-05
543	1.50E-03	3.87E-04	1.82E-05
544	1.41E-03	4.20E-04	1.79E-05
545	1.34E-03	4.61E-04	1.76E-05
546	1.27E-03	5.02E-04	1.69E-05
547	1.20E-03	5.42E-04	1.60E-05
548	1.13E-03	5.90E-04	1.49E-05
549	1.07E-03	6.41E-04	1.38E-05
550	1.02E-03	7.01E-04	1.26E-05
551	9.53E-04	7.60E-04	1.17E-05
552	8.87E-04	8.19E-04	1.11E-05
553	8.44E-04	8.78E-04	1.06E-05
554	8.00E-04	9.40E-04	1.00E-05
555	7.52E-04	1.01E-03	9.20E-06
556	7.06E-04	1.09E-03	8.62E-06
557	6.61E-04	1.18E-03	8.16E-06
558	6.12E-04	1.25E-03	7.92E-06
559	5.70E-04	1.32E-03	7.55E-06
560	5.37E-04	1.40E-03	7.01E-06
561	5.09E-04	1.49E-03	6.62E-06
562	4.82E-04	1.58E-03	6.31E-06
563	4.50E-04	1.67E-03	6.25E-06
564	4.18E-04	1.76E-03	6.00E-06
565	3.86E-04	1.84E-03	5.51E-06
566	3.66E-04	1.93E-03	5.20E-06
567	3.51E-04	2.02E-03	4.95E-06
568	3.34E-04	2.13E-03	4.74E-06
569	3.18E-04	2.22E-03	4.62E-06
570	3.04E-04	2.31E-03	4.59E-06
571	2.87E-04	2.40E-03	4.34E-06
572	2.71E-04	2.49E-03	4.08E-06
573	2.69E-04	2.59E-03	4.00E-06
574	2.65E-04	2.67E-03	3.90E-06
575	2.61E-04	2.75E-03	3.77E-06
576	2.51E-04	2.82E-03	3.76E-06
577	2.43E-04	2.90E-03	3.87E-06
578	2.43E-04	2.97E-03	4.39E-06
579	2.42E-04	3.04E-03	4.32E-06
580	2.42E-04	3.11E-03	3.78E-06
581	2.35E-04	3.17E-03	3.90E-06
582	2.35E-04	3.24E-03	3.98E-06
583	2.58E-04	3.30E-03	3.75E-06
584	2.75E-04	3.35E-03	3.84E-06
585	2.87E-04	3.40E-03	4.15E-06
586	3.06E-04	3.44E-03	3.98E-06
587	3.24E-04	3.49E-03	3.87E-06
588	3.38E-04	3.53E-03	3.91E-06
589	3.62E-04	3.58E-03	3.67E-06
590	3.91E-04	3.63E-03	3.29E-06
591	4.34E-04	3.66E-03	3.14E-06
592	4.81E-04	3.70E-03	3.10E-06
593	5.34E-04	3.75E-03	3.26E-06
594	5.82E-04	3.80E-03	3.01E-06
595	6.29E-04	3.85E-03	2.62E-06
596	7.01E-04	3.88E-03	2.63E-06
597	7.82E-04	3.92E-03	2.85E-06
598	8.73E-04	3.96E-03	3.34E-06
599	9.79E-04	4.00E-03	3.54E-06
600	1.09E-03	4.03E-03	3.63E-06
601	1.20E-03	4.10E-03	3.58E-06
602	1.34E-03	4.16E-03	3.61E-06
603	1.49E-03	4.20E-03	3.74E-06
604	1.65E-03	4.27E-03	3.76E-06
605	1.82E-03	4.34E-03	3.86E-06
606	2.03E-03	4.40E-03	4.40E-06
607	2.27E-03	4.50E-03	5.10E-06
608	2.52E-03	4.62E-03	5.96E-06
609	2.80E-03	4.73E-03	8.22E-06
610	3.09E-03	4.84E-03	1.06E-05
611	3.44E-03	4.96E-03	1.29E-05
612	3.82E-03	5.13E-03	1.36E-05
613	4.23E-03	5.34E-03	1.32E-05
614	4.70E-03	5.52E-03	1.19E-05
615	5.21E-03	5.73E-03	1.09E-05
616	5.77E-03	6.00E-03	1.06E-05
617	6.43E-03	6.34E-03	1.07E-05
618	7.15E-03	6.71E-03	1.11E-05
619	8.01E-03	7.06E-03	1.18E-05
620	8.88E-03	7.45E-03	1.26E-05
621	9.77E-03	7.89E-03	1.35E-05
622	1.08E-02	8.39E-03	1.47E-05
623	1.19E-02	8.91E-03	1.61E-05
624	1.31E-02	9.50E-03	1.80E-05
625	1.43E-02	1.01E-02	1.99E-05
626	1.57E-02	1.07E-02	2.20E-05
627	1.71E-02	1.14E-02	2.38E-05
628	1.85E-02	1.22E-02	2.60E-05
629	2.02E-02	1.30E-02	2.97E-05
630	2.19E-02	1.39E-02	3.29E-05
631	2.35E-02	1.48E-02	3.56E-05
632	2.53E-02	1.56E-02	3.67E-05
633	2.70E-02	1.63E-02	3.67E-05
634	2.86E-02	1.68E-02	3.46E-05
635	2.99E-02	1.69E-02	3.11E-05
636	3.10E-02	1.68E-02	2.69E-05
637	3.09E-02	1.60E-02	2.26E-05
638	3.04E-02	1.50E-02	1.87E-05
639	2.90E-02	1.36E-02	1.56E-05
640	2.68E-02	1.21E-02	1.27E-05
641	2.42E-02	1.05E-02	9.98E-06
642	2.12E-02	9.10E-03	8.37E-06
643	1.82E-02	7.82E-03	7.10E-06
644	1.52E-02	6.73E-03	6.24E-06
645	1.28E-02	5.86E-03	5.40E-06
646	1.06E-02	5.07E-03	4.56E-06
647	8.82E-03	4.48E-03	3.70E-06
648	7.30E-03	3.96E-03	3.15E-06
649	5.96E-03	3.49E-03	2.85E-06
650	5.02E-03	3.14E-03	2.36E-06
651	4.18E-03	2.83E-03	1.96E-06
652	3.50E-03	2.59E-03	1.80E-06
653	2.92E-03	2.36E-03	1.41E-06
654	2.40E-03	2.13E-03	9.30E-07
655	2.04E-03	1.98E-03	1.23E-06
656	1.70E-03	1.85E-03	1.35E-06
657	1.41E-03	1.73E-03	1.18E-06
658	1.18E-03	1.63E-03	1.14E-06
659	9.66E-04	1.55E-03	1.12E-06
660	8.36E-04	1.47E-03	1.02E-06
661	7.17E-04	1.39E-03	8.70E-07
662	6.08E-04	1.32E-03	6.71E-07
663	5.27E-04	1.26E-03	7.55E-07
664	4.56E-04	1.21E-03	8.36E-07
665	3.99E-04	1.17E-03	7.68E-07
666	3.48E-04	1.12E-03	6.42E-07
667	3.00E-04	1.06E-03	4.78E-07
668	2.57E-04	1.02E-03	6.94E-07
669	2.21E-04	9.83E-04	8.25E-07
670	1.98E-04	9.49E-04	7.88E-07
671	1.75E-04	9.22E-04	7.53E-07
672	1.54E-04	8.97E-04	7.42E-07
673	1.41E-04	8.64E-04	9.62E-07
674	1.25E-04	8.37E-04	9.15E-07
675	1.06E-04	8.18E-04	5.67E-07
676	9.94E-05	7.89E-04	8.27E-07
677	9.29E-05	7.58E-04	1.03E-06
678	7.76E-05	7.27E-04	6.21E-07
679	6.63E-05	7.00E-04	5.27E-07
680	5.79E-05	6.77E-04	6.48E-07
681	6.11E-05	6.52E-04	7.98E-07
682	5.85E-05	6.34E-04	7.18E-07
683	4.39E-05	6.29E-04	1.96E-07
684	4.08E-05	6.12E-04	3.34E-07
685	4.16E-05	5.90E-04	6.86E-07
686	3.79E-05	5.59E-04	6.20E-07
687	3.41E-05	5.36E-04	6.57E-07
688	3.03E-05	5.23E-04	8.08E-07
689	3.13E-05	5.09E-04	8.01E-07
690	3.20E-05	4.96E-04	7.67E-07
691	2.85E-05	4.83E-04	7.35E-07
692	2.02E-05	4.68E-04	5.23E-07
693	8.92E-06	4.51E-04	1.96E-07
694	2.23E-05	4.40E-04	7.48E-08
695	2.85E-05	4.24E-04	0.00E+00
696	2.13E-05	3.98E-04	0.00E+00
697	1.72E-05	3.89E-04	0.00E+00
698	1.53E-05	3.85E-04	4.66E-08
699	2.12E-05	3.63E-04	4.22E-07
700	2.04E-05	3.52E-04	4.90E-07
701	1.31E-05	3.50E-04	2.59E-07
702	1.46E-05	3.39E-04	4.60E-07
703	1.56E-05	3.27E-04	7.14E-07
704	1.26E-05	3.10E-04	9.67E-07
705	1.66E-05	3.01E-04	1.04E-06
706	2.39E-05	2.97E-04	1.00E-06
707	1.84E-05	2.88E-04	9.74E-07
708	1.35E-05	2.77E-04	9.20E-07
709	9.62E-06	2.64E-04	8.34E-07
710	7.54E-06	2.57E-04	7.02E-07
711	7.05E-06	2.51E-04	6.18E-07
712	1.15E-05	2.39E-04	7.84E-07
713	1.25E-05	2.33E-04	7.59E-07
714	1.09E-05	2.30E-04	5.90E-07
715	1.29E-05	2.20E-04	8.49E-07
716	1.32E-05	2.11E-04	8.88E-07
717	9.68E-06	2.07E-04	4.70E-07
718	1.27E-05	1.97E-04	2.17E-07
719	1.73E-05	1.84E-04	4.18E-08
720	1.51E-05	1.76E-04	1.38E-08
721	1.15E-05	1.70E-04	1.41E-08
722	6.71E-06	1.66E-04	4.20E-08
723	7.63E-06	1.63E-04	2.01E-08
724	7.25E-06	1.60E-04	7.86E-09
725	1.80E-06	1.56E-04	3.59E-08
726	3.67E-06	1.53E-04	2.63E-08
727	8.85E-06	1.49E-04	0.00E+00
728	9.79E-06	1.42E-04	0.00E+00
729	9.16E-06	1.35E-04	0.00E+00
730	6.59E-06	1.28E-04	0.00E+00
731	1.21E-05	1.26E-04	2.11E-07
732	1.61E-05	1.25E-04	4.43E-07
733	1.00E-05	1.20E-04	6.11E-07
734	8.74E-06	1.18E-04	6.92E-07
735	1.04E-05	1.19E-04	7.15E-07
736	1.39E-05	1.16E-04	4.63E-07
737	1.26E-05	1.09E-04	3.37E-07
738	4.21E-06	9.76E-05	3.93E-07
739	9.28E-06	9.23E-05	4.27E-07
740	1.48E-05	8.96E-05	4.71E-07
741	8.66E-06	9.08E-05	5.82E-07
742	5.61E-06	8.94E-05	6.62E-07
743	4.66E-06	8.62E-05	7.20E-07
744	2.11E-06	8.23E-05	7.77E-07
745	3.94E-07	8.04E-05	8.23E-07
746	7.11E-08	8.16E-05	8.51E-07
747	0.00E+00	8.03E-05	7.28E-07
748	0.00E+00	7.84E-05	6.21E-07
749	0.00E+00	7.77E-05	7.93E-07
750	0.00E+00	7.43E-05	8.36E-07
751	0.00E+00	6.89E-05	7.82E-07
752	0.00E+00	6.46E-05	9.78E-07
753	2.46E-07	6.16E-05	1.11E-06
754	9.15E-07	6.05E-05	1.12E-06
755	5.58E-07	6.03E-05	1.10E-06
756	1.71E-07	5.97E-05	1.09E-06
757	1.18E-06	5.56E-05	1.15E-06
758	1.24E-06	5.40E-05	1.23E-06
759	5.66E-07	5.43E-05	1.33E-06
760	9.86E-06	5.07E-05	1.74E-06
761	1.56E-05	4.96E-05	1.83E-06
762	1.46E-05	5.34E-05	1.32E-06
763	1.23E-05	5.25E-05	1.47E-06
764	9.98E-06	5.01E-05	1.76E-06
765	9.65E-06	4.66E-05	1.83E-06
766	7.50E-06	4.54E-05	2.07E-06
767	4.00E-06	4.59E-05	2.44E-06
768	1.22E-05	4.93E-05	2.27E-06
769	1.32E-05	4.68E-05	2.31E-06
770	2.30E-06	3.46E-05	2.72E-06
771	0.00E+00	3.74E-05	2.91E-06
772	6.98E-08	4.13E-05	3.07E-06
773	4.29E-07	3.38E-05	3.30E-06
774	2.52E-06	3.38E-05	3.64E-06
775	5.76E-06	3.88E-05	4.06E-06
776	7.61E-06	3.87E-05	4.56E-06
777	1.07E-05	4.11E-05	4.90E-06
778	1.55E-05	4.71E-05	5.03E-06
779	1.29E-05	5.02E-05	5.56E-06
780	8.15E-06	5.00E-05	6.12E-06
